# A sperm–oocyte protein partnership required for egg activation in *Caenorhabditis* elegans

**DOI:** 10.1101/2025.01.23.634539

**Authors:** Tatsuya Tsukamoto, Ji Kent Kwah, Mark E. Zweifel, Naomi Courtemanche, Micah D. Gearhart, Katherine M. Walstrom, Aimee Jaramillo-Lambert, David Greenstein

## Abstract

Fertilization triggers the completion of female meiosis and launches the oocyte-to-embryo transition. *C. elegans spe-11* is one of the few known paternal-effect embryonic lethal genes. We report that the sperm protein, SPE-11, forms a complex with an oocyte protein, OOPS-1 (<u>Oo</u>cyte <u>P</u>artner of <u>S</u>PE-11), and that the protein complex is required for the completion of meiosis, the block to polyspermy, and eggshell formation. Consistent with the molecular interaction of their encoded proteins, *oops-1* and *spe-11* exhibit identical null phenotypes, displaying defects in meiotic progression and cytokinesis. We show that the complex binds F-actin in the absence of other proteins and inhibits the nucleation of actin filaments *in vitro*. Thus, the OOPS-1–SPE-11 complex may function to promote F-actin-mediated meiotic cytokinesis. Both OOPS-1 and SPE-11 are intrinsically disordered proteins that are highly phosphorylated. Biochemical and genetic experiments define interactions with the protein phosphatase 1 homologs GSP-3/4, which appear to promote OOPS-1–SPE-11 function. Genetic results support a model in which the OOPS-1–SPE-11 complex interacts with the cortical EGG complex to promote meiotic cytokinesis and to activate synthesis of the eggshell.
