## Supplemental File 1 for "A sperm–oocyte protein partnership required for egg activation in *Caenorhabditis* elegans"

### Sheet: 1. Read me
	OOPS-1-associated proteins
	Gene Symbol	WormBase gene name
	Molecular Weight	Calculated molecular weight of the largest protein isoform
	Accession Number	UniProt accession number
	Sheet 1	Read me
	Sheet 2	Read me
	Sheet 3	Additional technical details
	Sheet 4	Raw data of experiments I-III
	Sheet 5	Filtered data of experiments I-III
	Sheet 6	OOPS-1-associated proteins

### Sheet: 2. Additional Technical Details
Additional technical details
The tandem mass spectrometry data was processed using Sequest (Eng et al., 1994) in Proteome Discoverer 2.4 (Experiments I-III).
For Experiments II and III, following reduction and alkylation and in-gel trypsin digestion, the dried peptide mixture was reconstituted in 98:2:0.1, H2O:acetonitrile (ACN):formic acid (FA). 83% of the total peptide mixtures of the sample were analyzed by capillary LC-MS on the Orbitrap Fusion instrument. A Thermo UltiMate™ 3000 RSLCnano LC system was used with the following parameters: 100 mm in…

### Sheet: 3. Filtering Criteria
	Criteria	Filtering Criteria
	0	Copurifies with OOPS-1 in tandem IP from high speed supernatant (Experiment I --- from 320 mg protein, Taplin mass spec facility).
	1	Copurifies with OOPS-1 in tandem IP from high speed supernatant (Experiment II --- from 160 mg protein, U of M mass spec facility).
	2	Copurifies with OOPS-1 in tandem IP from high speed supernatant (Experiment III--- from 320 mg protein, U of M mass spec facility).
	3	Filter out affinity tags, and purification reaggents (Ig heavy and light chains, GFP, GST, TEV protease).
	4	Filter out non-specific background from control purifications described in Spike et al., 2014b.
	5	Filter out proteins found in tandem IP from N2 (Experiment V in Tsukamoto et al., 2017).
	6	Filter out proteins copurified with LIN-41 in tandem IP from glycerol gradient (Experiment I in Tsukamoto et al., 2017). Avoid filtering out proteins that are lowly represented (1 peptide hit) in only one LIN-41 in tandem IP.
	7	Filter out proteins copurified with LIN-41 in tandem IP from high speed supernatant (Experiment II in Tsukamoto et al., 2017). Avoid filtering out proteins that are lowly represented (1 peptide hit) in only one LIN-41 in tandem IP.
	8	Filter out proteins found in tandem IP from N2 (Experiment GD, Experiment GF, and Experiment GH in Huelgas-Morales et al., 2020).
	9	Filter out proteins copurified with OOC-5 in tandem IP from high speed supernatant (Experiment GC, Experiment GE, and Experiment GG in Huelgas-Morales et al., 2020). Avoid filtering out proteins that are lowly represented (1 peptide hit) in only one OOC-5 tandem IP.
	10	Filter out proteins copurified with SACY-1 in tandem IP from high speed supernatant (Experiment I and Experiment II in Tsukamoto et al., 2020). Avoid filtering out proteins that are lowly represented (1 peptide hit) in only one SACY-1 in tandem IP.
	11	Filter out 1 peptide hits.
	12	An arbitrary 5% cutoff limit was applied to all proteins listed in Table 3 The complete datasets are available in the following pages.

### Sheet: 4. Expt I-III_Raw data
							Experiment I (also known as experiment X in our running series)											Experiment II (also known as experiment W in our running series)											Experiment III (also known as experiment Y in our running series)
							DG4800: oops-1 (tn1908[gfp::tev::3x flag::oops-1])											DG4800: oops-1 (tn1908[gfp::tev::3x flag::oops-1])											DG4800: oops-1 (tn1908[gfp::tev::3x flag::oops-1])
							Tandem affinity immunopurification from high-speed supernatant (320 mg protein)											Tandem affinity immunopurification from high-speed supernatant (160 mg protein)											Tandem affinity immunopurification from high-speed supernatant (320 mg protein)
	Matching Criteria to filter out	Gene Symbol	Sequence Name	Accession Number	Function	Molecular Weight (kDa)	Protein Coverage	X-1 (>200 kDa) Unique	X-2 (105-200 kDa) Unique	X-3 (66-105 kDa) Unique	X-4 (45-66 kDa) Unique	X-5 (39-45 kDa) Unique	X-6 (31-39 kDa) Unique	X-7 (21-31 kDa) Unique	X-8 (6-21 kDa) Unique	X-1~X-8 Total		Protein Coverage	W-1 (>200 kDa) Unique	W-2 (105-200 kDa) Unique	W-3 (66-105 kDa) Unique	W-4 (45-66 kDa) Unique	W-5 (39-45 kDa) Unique	W-6 (31-39 kDa) Unique	W-7 (21-31 kDa) Unique	W-8 (6-21 kDa) Unique	W-1~W-8 Total		Protein Coverage	Y-1 (>200 kDa) Unique	Y-2 (105-200 kDa) Unique	Y-3 (66-105 kDa) Unique	Y-4 (45-66 kDa) Unique	Y-5 (39-45 kDa) Unique	Y-6 (31-39 kDa) Unique	Y-7 (21-31 kDa) Unique	Y-8 (6-21 kDa) Unique	Y-1~Y-8 Total		X, W and Y Total
	4, 6, 7, 9, 10	abcf-2	T27E9.7	Q17340	ATP binding cassette subfamily F member 2	61.05	0.069			3						3		0									0		0.0354	1		2	1					4		7
	4, 6, 7, 9, 10	acer-1	C44B7.10	Q18599	ACEtyl-CoA Regulator	50.72	0.178	1	3	2	7	2		1		16		0.106		2		4			1		7		0.0403	1	1		2					4		27
	6, 7	act-1	T04C12.6	P0DM41	Actin-1	41.8	0									0		0.253	2	2	2	7	5		2		20		0									0		20
	8, 9, 10	act-2	T04C12.5	P10984	Actin-2	41.75	0.226	8	5	8	4	6	4	4		39		0									0		0									0		39
	6, 7, 8, 9, 10	act-5	T25C8.2	O45815	Actin-5	41.85	0.091	1	1	1	1	2	1	1	1	9		0									0		0.199		1	3	2	3	5	4	7	25		34
	5, 6, 7, 10	anc-1	ZK973.6	A0A2C9C3A7	Nuclear anchorage protein 1		0									0		0									0		0.00375					1	1	1		3		3
	5, 6, 7, 10	anc-1	ZK973.6	Q9N4M4	Nuclear anchorage protein 1		0									0		0									0				2							2		2
	4, 6, 7, 8, 10	ant-1.1	T27E9.1	Q86CZ9	Adenine Nucleotide Translocator	13.86	0.156		1			1	2			4		0									0		0									0		4
	8, 9, 10	ant-1.4	T01B11.4	G5EFU2	Adenine Nucleotide Translocator	34.33	0.089					3	2			5		0									0		0									0		5
		atn-1	W04D2.1	H2L2C8	AcTiniN	95.55	0.018	1	1	1						3		0									0		0									0		3
	4, 5, 6, 7, 8, 9, 10	atp-1	H28O16.1	Q9XXK1	ATP synthase subunit alpha, mitochondrial	57.8	0.154		1		7	4				12		0.0725				3					3					1	1					2		17
	4, 5, 6, 7, 8, 9, 10	atp-2	C34E10.6	P46561	ATP synthase subunit beta, mitochondrial	57.49	0.219	2	3	4	7	1	3	2	1	23		0.0297				1					1								1		1	2		26
		C08G9.2	C08G9.2	O44131	Uncharacterized protein		0									0		0									0					1	1					2		2
		C17G10.6	C17G10.6	H2KYU5	ShKT domain-containing protein		0									0		0									0			2			2					4		4
	6, 7, 10, 11	C18B2.3	C18B2.3	Q18074	Uncharacterized protein	26.6	0									0		0.0847							1		1		0									0		1
	11	C24G6.8	C24G6.8	O76387	Probable peptidyl-tRNA hydrolase 2		0									0		0									0										1	1		1
	11	C27D8.2	C27D8.2	Q93289	BACK domain-containing protein		0									0		0									0				1							1		1
		C27D9.1	C27D9.1	Q18255	Uncharacterized protein	59.3	0.025		1	1	1					3		0.0431		1	1	2					4											0		7
	11	C30C11.4	C30C11.4	Q05036	Uncharacterized protein	86.84	0.014		1							1		0									0											0		1
	11	C53D6.6	C53D6.6	Q18809	Dimer_Tnp_hAT domain-containing protein		0									0		0									0										1	1		1
	4, 5, 6, 7, 9, 10, 11	car-1	Y18D10A.17	Q9XW17	Cytokinesis, Apoptosis, RNA-associated	37.6	0									0		0.0353					1				1											0		1
	6, 7, 9, 10, 11	cct-1	T05C12.7	P41988	T-complex protein 1 subunit alpha	58.8	0									0		0.0273				1					1											0		1
	6, 7, 9, 10, 11	cct-2	T21B10.7	P47207	T-complex protein 1 subunit beta	57	0									0		0.0189				1					1											0		1
	6, 7, 9, 10	cct-3	F54A3.3	Q9N4J8	T-complex protein 1 subunit gamma	60.42	0.022				1					1		0.0626				3					3				2	1	1					4		8
	6, 7, 9, 10	cct-4	K01C8.10	P47208	T-complex protein 1 subunit delta	58.35	0.03				1					1		0.0241				1					1											0		2
	6, 7, 9, 10	cct-8	Y55F3AR.3	Q9N358	T-complex protein 1 subunit theta	59.7	0.022				1					1		0.0237				1					1											0		2
		ced-1	Y47H9C.4	Q9XWD6	Cell death abnormality protein 1		0									0		0									0				1			1			1	3		3
	11	cft-1	C18C4.2	Q95QV2	Cystic Fibrosis Transmembrane conductance regulator homolog		0									0		0									0								1			1		1
	4, 6, 7, 8, 9, 10	chc-1	T20G5.1	P34574	Probable clathrin heavy chain 1		0									0		0									0			1							2	3		3
		che-3		Q19542	Cytoplasmic dynein 2 heavy chain 1		0									0		0									0							1	2			3		3
	11	che-11		P90757	Uncharacterized protein		0									0		0									0										1	1		1
	8, 9, 10	cle-1	C36B1.1	G5EDQ4	CLE-1C protein	69.55	0.018		1	1	1					3		0									0											0		3
	9, 10, 11	copa-1			Q9N4H7		0									0		0									0			1								1		1
	6, 7, 9, 10, 11	cope-1	F45G2.4	O62246	Coatomer subunit epsilon	32.78	0.041						1			1		0									0											0		1
		cpna-2		Q09221	Copine family protein 2		0									0		0									0				1		1			1		3		3
	10	ctr-9		Q03560	RNA polymerase-associated protein CTR9		0									0		0									0					2						2		2
	11	ctsa-2		Q94269	Carboxypeptidase		0									0		0									0				1							1		1
		cubn-1		Q20911	Cubilin homolog		0									0		0									0			1		1						2		2
		cul-1	D2045.6	Q17389	Cullin-1	89.47	0.092		5	5						10		0.0679			3						3			3	3	3						9		22
	11	cyk-1		Q7JP75	CYtoKinesis defect		0									0		0									0										1	1		1
	11	cyp-33b1	C25E10.2	Q27471	CYtochrome P450 family	57.42	0.022	1								1		0									0											0		1
	4, 5, 6, 7, 8, 9, 10	daf-21 (hsp-90)	C47E8.5	Q18688	Heat shock protein 90	80.23	0.12	2		7	2	1		1		13		0									0				1					1	1	3		16
	5, 11	ddl-3	Y54G11A.8	Q9XW00	Daf-16-Dependent Longevity (WT but not daf-16 lifespan increased)	45.3	0.033							1		1		0									0											0		1
		dhc-3		G5EDV4	Dynein Heavy Chain		0									0		0									0									1	1	2		2
	11	dig-1		Q09165	Mesocentin		0									0		0									0					1						1		1
	6, 7, 8, 9, 10	dim-1	C18A11.7	Q18066	Disorganized muscle protein 1	71.8	0.105					5				5		0									0											0		5
	7, 11	dnc-1		E2JKZ0	Cluster of CAP-Gly domain-containing protein		0									0		0									0										1	1		1
	11	E02H4.5	E02H4.5	Q19041	Uncharacterized protein		0									0		0									0										1	1		1
	11	ebax-1		Q21875	SWIM-type domain-containing protein		0									0		0									0										1	1		1
	4, 6, 7, 9, 10, 11	ech-1.2	T08B2.7	Q9GYT0	Enoyl-CoA Hydratase	84.8	0.017			1						1		0									0											0		1
	6, 7, 9, 10	eef-2	F25H5.4	P29691	Elongation factor 2	94.74	0.061	1	3						1	5		0.0305		2	2						4			1		1					1	3		12
		efhd-1	Y48B6A.6	Q9U2A6	EF HanD calcium binding protein	76.85	0.015	1	1	1						3		0									0											0		3
	5, 6, 7, 8, 9, 10	eft-3 (eef-1A.1)	F31E3.5	P53013	Elongation factor 1-alpha	50.64	0.192	4	6	3	7	3	3	1	2	29		0.227	2	5	2	9			1		19			2		2	5		1	1	2	13		61
	6, 7, 9, 10, 11	eftu-2		Q23463	Tr-type G domain-containing protein		0									0		0									0										1	1		1
	6, 7, 9, 10, 11	egl-45		P34339	Eukaryotic translation initiation factor 3 subunit A		0											0									0				1							1		1
	6, 7, 9, 10, 11	eif-3.G	F22B5.2	Q19706	Eukaryotic translation initiation factor 3 subunit G	29.86	0.046					1				1		0									0											0		1
	6, 7, 8, 9, 10	eif-3.I	Y74C10AR.1	Q965S8	Eukaryotic translation initiation factor 3 subunit I	36.9	0									0		0.0612					2				2											0		2
	8, 9, 10	emb-9	K04H4.1	P17139	Collagen alpha-1(IV) chain	170.88	0.006	1								1		0									0			4								4		5
	6, 7, 10, 11	enol-1	T21B10.2	Q27527	Enolase	46.59	0.035				1					1		0									0											0		1
	6, 7, 9, 10	enpl-1	T05E11.3	Q22235	Endoplasmin homolog	87.06	0.016	1	1	1	1	1	1	1		7		0									0											0		7
	8, 9, 10	epi-1	K08C7.3	Q21313	Laminin-like protein epi-1	403.97	0.086	23	23	2	2					50		0									0			11	5							16		66
		F22E12.3	F22E12.3	Q19740	Uncharacterized protein	28.56	0.135								2	2		0									0											0		2
	7, 11	F26A1.13	F26A1.13	Q19803	Smr domain-containing protein		0									0		0									0										1	1		1
		F38B2.3	F38B2.3	A0A4V0IKV9	CUB domain-containing protein		0									0		0									0										2	2		2
	11	F43G9.12	F43G9.12	G5ECH1	GCFC domain-containing protein		0									0		0									0			1								1		1
	6, 7, 9, 10, 11	F44B9.8	F44B9.8	P34429	Probable replication factor C subunit 5	41.15	0.03					1				1		0									0											0		1
	4, 6, 7, 9	F47B10.1	F47B10.1	P53588	Probable succinyl-CoA ligase [ADP-forming] subunit beta, mitochondrial	47.39	0.117				5					5		0									0											0		5
		F47B10.5	F47B10.5	Q20505	Uncharacterized protein		0									0		0									0					2	1			1		4		4
	11	F54C9.9	F54C9.9	Q20760	Kri1_C domain-containing protein		0									0		0									0				1							1		1
	7, 10, 11	F55F10.1	F55F10.1	L8E6W9	VWFA domain-containing protein		0									0		0									0						1					1		1
		F58D12.3	F58D12.3	G5ED10	Uncharacterized protein		0									0		0									0				1	1	1					3		3
	11	F59B2.13	F59B2.13	P34488	Putative G-protein coupled receptor		0									0		0									0						1					1		1
	11	fbxa-12		Q9N5X2	F-box domain-containing protein		0									0		0									0										1	1		1
	10	fbxa-136		G5EGC2	F-box A protein		0									0		0									0										2	2		2
		fcd-2	Y41E3.9	Q9U2H4	FANCD2 (Fanconi's anemia defect) ortholog	164.01	0.01	2								2		0									0											0		2
	6, 7, 8, 9, 10, 11	fib-1	T01C3.7	Q22053	rRNA 2'-O-methyltransferase fibrillarin	36.4	0									0		0.0227					1				1											0		1
	6, 7, 8, 9, 10	fln-1	Y66H1B.2	D0IMZ7	FiLamiN (Actin binding protein) homolog	240.42	0.023	3								3		0									0			2								2		5
	7, 8, 9, 10	flu-2 (kynu-1)	C15H9.7	Q18026	Kynureninase	54.01	0.232		4	3	9					16		0									0											0		16
	11	frm-1	ZK270.2	G5EFD6	FERM domain (Protein4.1-ezrin-radixin-moesin) family	72.1	0.022			1						1		0									0											0		1
	7, 10	ftt-2	F52D10.3	Q20655	14-3-3-like protein 2	28.05	0.073	1				1	2			4		0									0											0		4
		gfi-1		Q94246	GEI-4 (Four) Interacting protein		0									0		0									0			1	1							2		2
	6, 7, 9, 10	gld-1	T23G11.3	Q17339	Female germline-specific tumor suppressor gld-1	50.55	0.03				1					1		0									0				1	1	1					3		4
		gsp-3	W09C3.6	O02658	Serine/threonine-protein phosphatase PP1-gamma	34.57	0.148		2	1	1	2	6			12		0.118	1	2	2		1				6											0		18
		gsp-4	T03F1.5	P91420	Serine/threonine-protein phosphatase PP1-delta	34.57	0.148		2	1	1	2	6			12		0.118	1	2	2		1				6											0		18
	6, 7, 11	H05L14.2	H05L14.2	A0A1T5HUJ8	RING-type domain-containing protein		0									0		0									0			1								1		1
		H06I04.5	H06I04.5	Q9N5P3	Protein-tyrosine-phosphatase		0									0		0									0							2				2		2
	6, 7, 9, 10	hecd-1		V6CJX7	E3 ubiquitin-protein ligase		0									0		0									0			2				1				3		3
	9	hel-1	C26D10.2	Q18212	Spliceosome RNA helicase DDX39B homolog	48.46	0.033	1	1	1	1		1	1		6		0									0											0		6
	5, 6, 7, 8, 9, 10	his-1	T10C6.14	P62784	Histone H4	11.36	0.408	4	4	3	4	4	3	3	3	28		0.214				1			1	2	4					1		2	1	1	2	7		39
	9, 10	his-4	T10C6.11	Q27894	Histone H2B 2	13.56	0.073							1		1		0									0										1	1		2
		hpo-26		Q9UAV9	Uncharacterized protein		0									0		0									0						2					2		2
		hpr-9		Q95Q27	Cell cycle checkpoint protein		0									0		0									0										2	2		2
	4, 5, 6, 7, 8, 9, 10	hsp-1	F26D10.3	P09446	Heat shock 70 kDa protein A	69.68	0.323	7	10	15	10	4	3	3	2	54		0.269	3	6	13	2					24			3	8	9	2	2	1		2	27		105
	10, 11	hsp-25	C09B8.6	Q86GU1	Heat Shock Protein	23.48	0.049						1			1		0									0											0		1
	5, 6, 7, 8, 9, 10	hsp-3	C15H9.6	P27420	Heat shock 70 kDa protein C	72.98	0.042			3						3		0									0											0		3
	4, 6, 7, 9, 10	hsp-6	C37H5.8	P11141	Heat shock 70 kDa protein F, mitochondrial	70.8	0.043	1	1	1	2	1	1	1		8		0									0											0		8
	4, 5, 6, 7, 8, 9, 10	hsp-60	Y22D7AL.5	P50140	Chaperonin homolog Hsp-60, mitochondrial	60.06	0.053	1	1		2	1	1	1		7		0.0211				1					1											0		8
	5, 6, 7, 10	htz-1	R08C7.3	Q27511	Histone H2A.V	14.66	0.064	1	1		1	1	1	1	1	7		0									0											0		7
	6, 7, 9, 10	idha-1	F43G9.1	Q93714	Probable isocitrate dehydrogenase [NAD] subunit alpha, mitochondrial	38.44	0.064					2				2		0									0											0		2
	6, 7, 9, 10, 11	idhb-1	C37E2.1	Q93353	Probable isocitrate dehydrogenase [NAD] subunit beta, mitochondrial	41.53	0.034					1				1		0									0											0		1
	6, 7, 9, 10	ifb-1	F10C1.2	Q19289	Intermediate filament protein ifb-1	67.11	0.097				3					3		0									0											0		3
	9, 10	ifb-2	F10C1.7	Q19286	Intermediate filament protein ifb-2	61.57	0.085				4					4		0									0											0		4
	10	ifc-2	M6.1	Q21067	Intermediate filament protein ifc-2	70.06	0.045		1		3					4		0									0											0		4
	6, 7, 9, 10, 11	ima-3	F32E10.4	Q19969	Importin subunit alpha-3	56.13	0.043				1					1		0									0											0		1
	5, 6, 7, 8, 9, 10	inf-1	F57B9.6	P27639	Eukaryotic initiation factor 4A	45.38	0.057	1		1	2			1	1	6		0									0											0		6
	10, 11	K03B8.6	K03B8.6	Q21182	Uncharacterized protein	38.44	0.03							1		1		0									0											0		1
		K03H1.5	K03H1.5	P34501	Uncharacterized protein		0									0		0									0								2	1		3		3
		K07B1.7	K07B1.7	O01886	G-patch domain-containing protein		0									0		0									0			1			1	1				3		3
	4, 6, 7, 9	K07C5.4	K07C5.4	Q21276	Uncharacterized NOP5 family protein K07C5.4	54.48	0.043				2					2		0									0											0		2
		K08E7.5	K08E7.5	Q21344	Uncharacterized protein		0									0		0									0			2								2		2
	6, 7, 9, 10	laf-1	Y71H2AM.19	D0PV95	Putative DEAD-box RNA helicase	76.3	0.016	2	1							3		0									0											0		3
	8, 9, 10	lam-1	W03F8.5	O44565	LAMinin related. See also lmb	197.83	0.101	8	15	2	1					26		0.00559		1							1			1	2		1					4		31
	10, 11	lam-1	W03F8.5	V6CIX7	LAMinin related. See also lmb	8.85	0.263		1							1		0									0											0		1
	8, 9, 10	lam-2	C54D1.5	Q18823	Laminin-like protein lam-2	181.1	0.208	15	28	2	4					49		0.0104		1							1			1	2					1		4		54
	8, 11	lam-3		G5ECE3	LAMinin related protein		0									0		0									0										1	1		1
	8, 9, 10	let-2	F01G12.5	P17140	Collagen alpha-2(IV) chain	167.65	0.03	4	2							6		0									0			1	3	1						5		11
	11	let-23		B5BM27	Receptor protein-tyrosine kinase		0									0		0									0										1	1		1
	8, 9, 10	let-805	H19M22.2	Q9UB28	Myotactin form B	497.15	0.029	10								10		0									0			2								2		12
	8, 9, 10	lfi-1	ZC8.4	H2L0I2	Lin-5 (Five) Interacting protein	273.71	0.012	2								2		0									0											0		2
	9, 10	lfi-1	ZC8.4	Q45EJ8	Lin-5 (Five) Interacting protein	242.32	0.118	15	10							25		0									0			2	2							4		29
	8, 10, 11	lim-8	F28F5.3	Q95QI2	LIM domain family	98.34	0.016		1							1		0									0											0		1
	11	lin-12		P14585	Protein LIN-12		0									0		0									0						1					1		1
	11	lin-15B		Q27395	Protein LIN-15B		0									0		0									0										1	1		1
		lpd-3		A0A0K3AQT9	FSA_C domain-containing protein		0									0		0									0									1	1	2		2
		lrp-1		Q04833	Low-density lipoprotein receptor-related protein		0									0		0									0				2						1	3		3
		lrp-2		O01768	Low-density lipoprotein receptor-related protein		0									0		0									0				1		1	2				4		4
	11	mask-1		A0A061AJK8	Ankyrin repeat and KH domain-containing protein		0									0		0									0									1		1		1
	11	max-2	Y38F1A.10	G5EGQ3	Serine/threonine-protein kinase max-2	70.72	0.017				1					1		0									0											0		1
	5, 6, 7, 8, 9, 10	mec-12	C44B11.3	P91910	Tubulin alpha-3 chain	50.08	0.124	4	2	2	3	2				13		0									0										3	3		16
	5, 6, 7, 8, 9, 10	mec-7	ZK154.3	P12456	Tubulin beta-1 chain	49.23	0.102	6	5	3	6	3	4	3		30		0									0											0		30
		mes-2		O17514	Histone-lysine N-methyltransferase		0									0		0									0					1		1				2		2
	7, 10	mif-4	Y73B6BL.13	Q9GUG4	MIF (Macrophage migration Inhibitory Factor) related	13.8	0.223								2	2		0									0											0		2
		mig-6		O76840	Papilin		0									0		0									0			1	1							2		2
	6, 7, 8, 9, 10, 11	mlc-1	C36E6.3	P19625	Myosin regulatory light chain 1	18.61	0.1							1		1		0									0											0		1
	11	mpz-1		G5EC55	Multiple PDZ domain protein		0									0		0									0					1						1		1
		mua-3		P34576	Transmembrane cell adhesion receptor		0									0		0									0			1						1	1	3		3
	8, 9, 11	mup-4		Q21281	Transmembrane matrix receptor		0									0		0									0					1						1		1
	6, 7, 9, 10, 11	myo-1	R06C7.10	P02567	Myosin-1	223.19	0.011		1							1		0									0											0		1
	6, 7, 8, 9, 10	myo-2	T18D3.4	P12845	Myosin-2	222.91	0.019	2	2							4		0									0											0		4
	9, 11	myo-5		Q21000	MYOsin heavy chain structural gene		0									0		0									0									1		1		1
	11	nhr-268		O17930	Nuclear hormone receptor family member		0									0		0									0									1		1		1
	4, 6, 7, 9, 10	nol-56	K07C5.4	Q21276	Nucleolar protein 56	54.5	0									0		0.072				2					2											0		2
	6, 7, 9, 10	nol-58 (nol-5)	W01B11.3	O45012	Nop domain-containing protein	54.6	0.043				2					2		0.0637				2					2											0		4
	4, 6, 7, 9, 10, 11	npp-9		Q21021	Nuclear Pore complex Protein		0									0		0									0										1	1		1
	11	nsy-1		A0A0K3ATZ5	Protein kinase domain-containing protein		0									0		0									0						1					1		1
	6, 7, 11	ntl-11	Y73F8A.25	A0A078BTL9	NOT-Like (Yeast CCR4/NOT complex component)	69.23	0.019			1						1		0									0											0		1
	11	nubp-1		Q93459	Cytosolic Fe-S cluster assembly factor NUBP1 homolog		0									0		0									0										1	1		1
		oops-1	C31H1.8a	Q18343	Oocyte partner of SPE-11	60.49	0.308	13	18	17	21	8	9	7	3	96		0.455	10	18	25	18	7		4	4	86			13	16	14	8	3	2	2	1	59		241
		oops-1	C31H1.8b	V6CJA4	Oocyte partner of SPE-11	49.08	0.053	1	1	1	1	1	1	1		7		0									0											0		7
		osm-12		Q9XW70	Bardet-Biedl syndrome 7 protein homolog		0									0		0									0							1			1	2		2
	4, 6, 7, 9, 10	pab-1	Y106G6H.2	Q9U302	Polyadenylate-binding protein	71.6	0									0		0.017			1	1					2											0		2
		pch-2		Q09535	Putative pachytene checkpoint protein 2	48	0									0		0									0					2						2		2
	7, 8, 10	perm-4		O44144	PERMeable eggshell		0									0		0									0						1		1		1	3		3
	4, 6, 7, 9, 10, 11	pfn-1	Y18D10A.20	Q9XW16	Profilin-1	14.2	0									0		0.144								1	1											0		1
	8, 9, 10	pqn-52	M01E11.4	G4SL51	Prion-like-(Q/N-rich)-domain-bearing protein	62.55	0.257	1	4		12		3	3		23		0									0											0		23
	5, 6, 7, 9, 10	pqn-53	R07B7.3	Q21793	Prion-like-(Q/N-rich)-domain-bearing protein	40.98	0.097							3		3		0.0332							1		1			1			2	4	2	5	1	15		19
	11	pqn-67		Q9XUQ0	Prion-like-(Q/N-rich)-domain-bearing protein		0									0		0									0						1					1		1
		ptc-3		H2L0G5	Protein patched homolog 3		0									0		0									0			2								2		2
	5, 6, 7, 8, 9, 10	pyk-1	F25H5.3	B7WNA0	Pyruvate kinase	100.52	0.012	1		1	1			1	1	5		0									0											0		5
		qua-1		G5EC21	Protein qua-1		0									0		0									0					1		1			2	4		4
	4, 6, 7, 8, 9, 10, 11	rack-1	K04D7.1	Q21215	Guanine nucleotide-binding protein subunit beta-2-like 1	35.81	0.037					1				1		0									0											0		1
	11	rbg-1		Q93538	Rab3 GTPase-activating protein catalytic subunit		0									0		0									0									1		1		1
	6, 7, 9, 10, 11	rfc-2	F58F6.4	O44175	RFC (DNA replication factor) family	37.54	0.042					1				1		0									0											0		1
	6, 7, 9, 10, 11	rla-2	Y62E10A.1	Q9U1X9	Ribosomal protein, Large subunit, Acidic (P1)	10.86	0.145								1	1		0									0											0		1
		rog-1		I7LFE2	IRS-type PTB domain-containing protein		0									0		0									0						1	1				2		2
	4, 6, 7, 8, 9, 10	rpa-0 (rla-0)	F25H2.10	Q93572	60S acidic ribosomal protein P0	33.75	0.135					3				3		0									0											0		3
	6, 7, 10, 11	rpac-40	H43I07.2	Q9UAY9	RNA Polymerase I/III (A/C) shared subunit	41.14	0.036				1					1		0									0											0		1
	6, 7, 9, 10	rpl-11.1	T22F3.4	Q94300	60S ribosomal protein L11	22.7	0.071				1	1	1	1		4		0									0											0		4
	6, 7, 8, 9, 10, 11	rpl-12		P61866	60S ribosomal protein L12		0									0		0									0									1		1		1
	4, 6, 7, 8, 9, 10	rpl-14	C04F12.4	Q9XVE9	Ribosomal Protein, Large subunit	15.34	0.178							2		2		0									0											0		2
	6, 7, 8, 9, 10	rpl-18	Y45F10D.12	O45946	60S ribosomal protein L18	20.98	0.144					2	1			3		0									0											0		3
	6, 7, 9, 10, 11	rpl-21		P34334	60S ribosomal protein L21		0									0		0									0								1			1		1
	6, 7, 8, 9, 10	rpl-24.1	D1007.12	O01868	60S ribosomal protein L24	17.77	0.082					1		1		2		0.0818							1		1											0		3
	5, 6, 7, 9, 10, 11	rpl-27	C53H9.1	P91914	60S ribosomal protein L27	15.7	0									0		0.0809							1		1											0		1
	4, 6, 7, 8, 9, 10	rpl-5	F54C9.5	P49405	60S ribosomal protein L5	33.37	0.058					1				1		0									0						2					2		3
	6, 7, 9, 10	rpl-6	R151.3	P47991	60S ribosomal protein L6	24.3	0.046				1	1	1			3		0									0											0		3
	6, 7, 9, 10	rpn-1	T22D1.9	Q9GZH5	26S proteasome non-ATPase regulatory subunit 2	107.4	0									0		0.0224		2							2			1	3	1						5		7
	6, 7, 9, 11	rpn-11	K07D4.3	O76577	26S proteasome non-ATPase regulatory subunit 14	34.57	0.042					1				1		0									0											0		1
	4, 6, 7, 9, 10, 11	rpn-2	C23G10.4	Q18115	26S proteasome non-ATPase regulatory subunit 1	105.94	0.011		1							1		0									0											0		1
	4, 6, 7, 8, 9, 10	rps-10	D1007.6	O01869	Ribosomal Protein, Small subunit	16.86	0.101								1	1		0.188								2	2											0		3
	7, 9, 11	rps-11	F40F11.1	Q20206	Ribosomal_S17_N domain-containing protein	17.7	0									0		0.0645							1		1											0		1
	4, 6, 7, 8, 9, 10, 11	rps-14	F37C12.9	P48150	40S ribosomal protein S14	16.2	0									0		0.0987								1	1											0		1
	6, 7, 8, 9, 10, 11	rps-18	Y57G11C.16	O18240	Ribosomal Protein, Small subunit	17.76	0.078							1		1		0									0											0		1
	7, 9	rps-2		P51403	40S ribosomal protein S2		0									0		0									0			1			1					2		2
	6, 8, 9, 10	rps-26	F39B2.6	O45499	40S ribosomal protein S26	13.2	0									0		0.0769							1	1	2											0		2
	6, 7, 8, 9, 10, 11	rps-28	Y41D4B.5	Q95Y04	40S ribosomal protein S28	7.43	0.185								1	1		0									0											0		1
	4, 5, 6, 7, 8, 9, 10	rps-3	C23G10.3	P48152	40S ribosomal protein S3	27.3	0.279	1				1	5			7		0									0											0		7
	4, 6, 7, 8, 9, 10	rps-4	Y43B11AR.4	Q9N3X2	40S ribosomal protein S4	29.03	0.131					2	3			5		0									0					1	2	1	1			5		10
	6, 7, 8, 9, 10	rps-6	Y71A12B.1	Q9NEN6	40S ribosomal protein S6	28.12	0.065						2			2		0									0											0		2
	6, 7, 8, 9, 10	rps-8	F42C5.8	P48156	40S ribosomal protein S8	23.7	0									0		0.125							2		2											0		2
	6, 7, 9, 10	rpt-1	C52E4.4	Q18787	26S protease regulatory subunit 7	48.58	0.129				4					4		0.0299				1					1											0		5
	6, 7, 9, 10, 11	rpt-2	F29G9.5	O16368	Probable 26S protease regulatory subunit 4	49.69	0.027				1					1		0									0											0		1
	6, 7, 9, 10	rpt-3	F23F12.6	P46502	Probable 26S proteasome regulatory subunit 6B	46.3	0									0		0.0749				2					2											0		2
	4, 6, 7, 9, 10	rpt-4	F23F1.8	O17071	Probable 26S protease regulatory subunit 10B	45.83	0.123				3					3		0.0837				2					2											0		5
	4, 6, 7, 9, 10	rpt-5	F56H1.4	O76371	Proteasome Regulatory Particle, ATPase-like	48.1	0.044				2	1				3		0.0209				1					1											0		4
	6, 7, 9, 10, 11	rpt-6	Y49E10.1	Q9XTT9	26S proteasome regulatory subunit 8	46.2	0									0		0.0288				1					1											0		1
	11	sec-3	F52E4.7	Q20678	Exocyst complex component 1	97.24	0.013	1								1		0									0											0		1
		set-16		G5EGI1	Histone-lysine N-methyltransferase		0									0		0									0			2	1	1		1				5		5
	6, 10, 11	skp-1	T27F2.1	Q22836	mammalian SKIP (Ski interacting protein) homolog		0									0		0									0										1	1		1
	11	skr-2	F46A9.4	G5EDD8	S-phase Kinase associated protein 1 (SKP1) Related 2	19.58	0.075							1		1		0									0											0		1
		spe-11	F48C1.7	P54217	Spermatocyte protein spe-11	35.13	0.324	3	6	3	3	16	4	2	2	39		0.548	2	3	4	1	19	1	2		32			5	3	2	3	10	1			24		95
	4, 6, 7, 9, 10	suca-1	F47B10.1	P53588	Succinate--CoA ligase [ADP-forming] subunit beta, mitochondrial	47.4	0									0		0.0759				3					3						1					1		4
		T01D3.3	T01D3.3	P90956	Thyroglobulin type-1 domain-containing protein		0									0		0									0						1			1		2		2
	8, 10, 11	T02B11.8	T02B11.8	Q1XFZ1	Uncharacterized protein	10.33	0.128								1	1		0									0											0		1
	6, 7, 10	T23E7.2	T23E7.2	Q8MXJ1	Uncharacterized protein	98.3	0									0		0.0584				4					4											0		4
	6, 7, 9, 10, 11	tag-18	T14G12.3	Q22508	Uncharacterized protein	24.41	0.055							1		1		0									0											0		1
	11	tag-53		Q19981	Putative protein tag-53		0									0		0									0										1	1		1
	5, 6, 7, 8, 9, 10	tba-2	C47B2.3	P34690	Tubulin alpha-2 chain	49.88	0.132	1	3		4					8		0.139	1	2		7					10											0		18
	4, 6, 7, 9, 10	tbb-2	C36E8.5	P52275	Tubulin beta-2 chain	50.31	0.138	1	3	1	5		1			11		0.334	2	3	1	14					20											0		31
	11	thn-5		Q9N326	THaumatiN family		0									0		0									0								1			1		1
	11	tnsl-1		Q21117	ANK_REP_REGION domain-containing protein		0									0		0									0										1	1		1
		tra-2		P34709	Sex-determining transformer protein 2		0									0		0									0				1						1	2		2
	11	trp-4		Q9GRV5	ANK_REP_REGION domain-containing protein		0									0		0									0			1								1		1
	11	ttbk-7		Q22033	Protein kinase domain-containing protein		0									0		0									0			1								1		1
	6, 7, 10, 11	ttn-1		G4SLH0	Titin homolog		0									0		0									0							1				1		1
	8, 9	ttr-14	T05A10.3	Q22192	TransThyretin-Related family domain	48.9	0.086				4					4		0									0											0		4
	11	ttr-8	R13A5.6	Q95Y93	TransThyretin-Related family domain	15.12	0.101							1		1		0									0											0		1
	6, 7, 9, 10	tufm-1	Y71H2AM.23	G5ECM6	Elongation factor Tu homologue	54.6	0.133				4					4		0.0323				1					1						1					1		6
	5, 6, 7, 8, 9, 10	ubq-2	ZK1010.1	P49632	Ubiquitin-60S ribosomal protein L40	14.64	0.125		1				1		1	3		0.141	1	2	1	1				1	6											0		9
	10	unc-10		Q22366	Rab-3-interacting molecule unc-10		0									0		0									0			1		1	1				1	4		4
		unc-13		P27715	Phorbol ester/diacylglycerol-binding protein unc-13		0									0		0									0			1					1	1	1	4		4
	6, 7, 8, 9, 10	unc-15	F07A5.7	P10567	Paramyosin	101.89	0.079		5							5		0									0											0		5
	6, 7, 9, 10	unc-44		Q17490	Uncharacterized protein		0									0		0									0			1				1				2		2
	8, 9, 10	unc-52	ZC101.2	Q06561	Basement membrane proteoglycan	368.82	0.075	19	8							27		0									0			12	3							15		42
	4, 6, 7, 8, 9, 10	unc-54	F11C3.3	P02566	Myosin-4	224.62	0.14	17	20	2						39		0.0611	3	10							13			1	4	1		1				7		59
	6, 7, 8, 9, 10, 11	unc-87	F08B6.4	P37806	Protein unc-87	62.69	0.027				1					1		0									0											0		1
		utp-20		Q19545	DRIM domain-containing protein		0									0		0									0			1		1						2		2
	9, 10	vab-10	ZK1151.1	G5EEC4	Uncharacterized protein	389.31	0.011	3	1							4		0									0											0		4
	6, 7, 9, 10, 11	vig-1	F56D12.5	H2KYR1	HABP4_PAI-RBP1 domain-containing protein	40.4	0									0		0.0476				1					1											0		1
	4, 6, 7, 9, 10, 11	vit-2	C42D8.2	P05690	Vitellogenin-2	187.6	0.011		1							1		0									0											0		1
	4, 6, 7, 9, 10, 11	vit-5	C04F6.1	P06125	Vitellogenin-5	186.4	0									0		0.00749		1							1											0		1
		W05B2.2	W05B2.2	Q9U350	Uncharacterized protein		0									0		0									0				1		1		1	1		4		4
		wve-1		Q9XVK6	WH2 domain-containing protein		0									0		0									0			1	1	1						3		3
	8, 10	Y22D7AR.2	Y22D7AR.2	Q9BKX2	Uncharacterized protein	127.47	0.006	1								1		0									0											0		1
	10	Y37D8A.2	Y37D8A.2	Q9XWV2	Putative phospholipase B-like 1	65.4	0.053				1	2				3		0									0											0		3
		Y64G10A.7	Y64G10A.7	G5EFX3	Uncharacterized protein		0									0		0									0									1	1	2		2
	10, 11	Y66D12A.9	Y66D12A.9	Q95PZ7	Uncharacterized protein	28.67	0.06						1			1		0									0											0		1
	4, 6, 7, 9, 10	Y69A2AR.18	Y69A2AR.18	Q95XJ0	Uncharacterized protein	32.36	0.194						4			4		0									0											0		4
	4, 6, 7, 9, 10	Y71F9AL.9	Y71F9AL.9	Q9N4I3	Uncharacterized protein	32.2	0									0		0.0541					1				1							1	2			3		4
	8, 11	Y75B8A.24	Y75B8A.24	Q9XW63	Uncharacterized protein	236.18	0.006	1								1		0									0											0		1
	11	Y76B12C.6	Y76B12C.6	U4PBZ1	Uncharacterized protein		0									0		0									0										1	1		1
		ZC84.6	ZC84.6	O62504	Uncharacterized protein		0									0		0									0								1		1	2		2
	5, 6, 7, 8, 9, 10	ZK1073.1	ZK1073.1	O02485	Uncharacterized protein	35.57	0.031	1	1			1				3		0									0											0		3
	6, 7, 9, 11	ZK180.4	ZK180.4	Q23445	GTP-binding protein SAR1	21.7	0.057							1		1		0									0											0		1
	6, 7, 9, 11	ZK669.4	ZK669.4	Q23571	Lipoamide acyltransferase component of branched-chain alpha-keto acid dehydrogenase complex, mitochondrial	49.66	0.031				1					1		0									0											0		1
	11	znfx-1		E9P860	NFX1-type zinc finger-containing protein 1 homolog		0									0		0									0			1								1		1
	3, 8, 9, 10			P01869	Ig gamma-1 chain C region, membrane-bound form OS=Mus musculus	43.36	0.239	4	7	4	4	2	2	2		25		0									0											0		25
	3, 8, 9, 10			P01837	Ig kappa chain C region OS=Mus musculus	11.77	0.132	1	1	1				1		4		0									0											0		4
	3, 8, 9, 10			P01631	Ig kappa chain V-II region 26-10 OS=Mus musculus	12.27	0.177	3	3	1	2	1	2	3		15		0									0											0		15

### Sheet: 5.Expt I-III_Filtered data
							Experiment X											Experiment W											Experiment Y
							DG4800: oops-1 (tn1908[gfp::tev::3x flag::oops-1])											DG4800: oops-1 (tn1908[gfp::tev::3x flag::oops-1])											DG4800: oops-1 (tn1908[gfp::tev::3x flag::oops-1])
							Tandem affinity immunopurification from high-speed supernatant (320 mg protein)											Tandem affinity immunopurification from high-speed supernatant (160 mg protein)											Tandem affinity immunopurification from high-speed supernatant (320 mg protein)
	Matching Criteria to filter out	Gene Symbol	Sequence Name	Accession Number	Function	Molecular Weight (kDa)	Protein Coverage	X-1 (>200 kDa) Unique	X-2 (105-200 kDa) Unique	X-3 (66-105 kDa) Unique	X-4 (45-66 kDa) Unique	X-5 (39-45 kDa) Unique	X-6 (31-39 kDa) Unique	X-7 (21-31 kDa) Unique	X-8 (6-21 kDa) Unique	X-1~X-8 Total		Protein Coverage	W-1 (>200 kDa) Unique	W-2 (105-200 kDa) Unique	W-3 (66-105 kDa) Unique	W-4 (45-66 kDa) Unique	W-5 (39-45 kDa) Unique	W-6 (31-39 kDa) Unique	W-7 (21-31 kDa) Unique	W-8 (6-21 kDa) Unique	W-1~W-8 Total		Protein Coverage	Y-1 (>200 kDa) Unique	Y-2 (105-200 kDa) Unique	Y-3 (66-105 kDa) Unique	Y-4 (45-66 kDa) Unique	Y-5 (39-45 kDa) Unique	Y-6 (31-39 kDa) Unique	Y-7 (21-31 kDa) Unique	Y-8 (6-21 kDa) Unique	Y-1~Y-8 Total		X, W and Y Total
		atn-1	W04D2.1	H2L2C8	AcTiniN	95.55	0.018	1	1	1						3		0									0		0									0		3
		C08G9.2	C08G9.2	O44131	Uncharacterized protein	242.1	0									0		0									0		0.0175			1	1					2		2
		C17G10.6	C17G10.6	H2KYU5	ShKT domain-containing protein	76.4	0									0		0									0		0.05856	2			2					4		4
		C27D9.1	C27D9.1	Q18255	Uncharacterized protein	59.3	0.025		1	1	1					3		0.0431		1	1	2					4		0									0		7
		ced-1	Y47H9C.4	Q9XWD6	Cell death abnormality protein 1	118.8	0									0		0									0		0.0279		1			1			1	3		3
		che-3		Q19542	Cytoplasmic dynein 2 heavy chain 1	473.8	0									0		0									0		0.01079					1	2			3		3
		cpna-2		Q09221	Copine family protein 2	858.1	0									0		0									0		0.00376		1		1			1		3		3
		cubn-1		Q20911	Cubilin homolog	453.3	0									0		0									0		0.00717	1		1						2		2
		cul-1	D2045.6	Q17389	Cullin-1	89.47	0.092		5	5						10		0.0679			3						3		0.0538	3	3	3						9		22
		dhc-3		G5EDV4	Dynein Heavy Chain		0									0		0									0		0.00641							1	1	2		2
		efhd-1	Y48B6A.6	Q9U2A6	EF HanD calcium binding protein	76.85	0.015	1	1	1						3		0									0		0									0		3
		F22E12.3	F22E12.3	Q19740	Uncharacterized protein	28.56	0.135								2	2		0									0		0									0		2
		F38B2.3	F38B2.3	A0A4V0IKV9	CUB domain-containing protein	86.2	0									0		0									0		0.0785								2	2		2
		F47B10.5	F47B10.5	Q20505	Uncharacterized protein	14.2	0									0		0									0		0.35833			2	1			1		4		4
		F58D12.3	F58D12.3	G5ED10	Uncharacterized protein		0									0		0									0		0.0369		1	1	1					3		3
		fcd-2	Y41E3.9	Q9U2H4	FANCD2 (Fanconi's anemia defect) ortholog	164.01	0.01	2								2		0									0		0									0		2
		gfi-1		Q94246	GEI-4 (Four) Interacting protein	227.4	0									0		0									0		0.01347	1	1							2		2
		gsp-3	W09C3.6	O02658	Serine/threonine-protein phosphatase PP1-gamma	34.57	0.148		2	1	1	2	6			12		0.118	1	2	2		1				6		0									0		18
		gsp-4	T03F1.5	P91420	Serine/threonine-protein phosphatase PP1-delta	34.57	0.148		2	1	1	2	6			12		0.118	1	2	2		1				6		0									0		18
		hpo-26		Q9UAV9	Uncharacterized protein	19.2	0									0		0									0		0.152				2					2		2
		hpr-9		Q95Q27	Cell cycle checkpoint protein	59.4	0									0		0									0		0.0825								2	2		2
		K03H1.5	K03H1.5	P34501	Uncharacterized protein		0									0		0									0		0.0303						2	1		3		3
		K07B1.7	K07B1.7	O01886	G-patch domain-containing protein		0									0		0									0		0.0477	1			1	1				3		3
		K08E7.5	K08E7.5	Q21344	Uncharacterized protein	137	0									0		0									0		0.02518	2								2		2
		lpd-3		A0A0K3AQT9	FSA_C domain-containing protein	452.1	0									0		0									0		0.00522							1	1	2		2
		lrp-1		Q04833	Low-density lipoprotein receptor-related protein		0									0		0									0		0.012		2						1	3		3
		lrp-2		O01768	Low-density lipoprotein receptor-related protein		0									0		0									0		0.00494		1		1	2				4		4
		mes-2		O17514	Histone-lysine N-methyltransferase		0									0		0									0		0.0259			1		1				2		2
		mig-6		O76840	Papilin		0									0		0									0		0.00923	1	1							2		2
		mua-3		P34576	Transmembrane cell adhesion receptor		0									0		0									0		0.00876	1						1	1	3		3
		oops-1	C31H1.8a	Q18343	Oocyte partner of SPE-11	60.49	0.308	13	18	17	21	8	9	7	3	96		0.455	10	18	25	18	7		4	4	86		0.331	13	16	14	8	3	2	2	1	59		241
		oops-1	C31H1.8b	V6CJA4	Oocyte partner of SPE-11	49.08	0.053	1	1	1	1	1	1	1		7		0									0		0									0		7
		osm-12		Q9XW70	Bardet-Biedl syndrome 7 protein homolog		0									0		0									0		0.0277					1			1	2		2
		pch-2	F10B5.5	Q09535	Putative pachytene checkpoint protein 2	48	0									0		0									0		0.10377			2						2		2
		ptc-3		H2L0G5	Protein patched homolog 3		0									0		0									0		0.0219	2								2		2
		qua-1		G5EC21	Protein qua-1		0									0		0									0		0.0385			1		1			2	4		4
		rog-1		I7LFE2	IRS-type PTB domain-containing protein		0									0		0									0		0.0218				1	1				2		2
		set-16		G5EGI1	Histone-lysine N-methyltransferase	276.1	0									0		0									0		0.01616	2	1	1		1				5		5
		spe-11	F48C1.7	P54217	Spermatocyte protein spe-11	35.13	0.324	3	6	3	3	16	4	2	2	39		0.548	2	3	4	1	19	1	2		32		0.371	5	3	2	3	10	1			24		95
		T01D3.3	T01D3.3	P90956	Thyroglobulin type-1 domain-containing protein	110.3	0									0		0									0		0.02374				1			1		2		2
		tra-2		P34709	Sex-determining transformer protein 2		0									0		0									0		0.019		1						1	2		2
		unc-13		P27715	Phorbol ester/diacylglycerol-binding protein unc-13	245.2	0									0		0									0		0.00835	1					1	1	1	4		4
		utp-20		Q19545	DRIM domain-containing protein		0									0		0									0		0.0091	1		1						2		2
		W05B2.2	W05B2.2	Q9U350	Uncharacterized protein	142	0									0		0									0		0.01487		1		1		1	1		4		4
		wve-1	R06C1.3	Q9XVK6	WH2 domain-containing protein, WAVE (actin cytoskeleton modulator homolog)	51.1	0									0		0									0		0.05342	1	1	1						3		3
		Y64G10A.7	Y64G10A.7	G5EFX3	Uncharacterized protein	184.8	0									0		0									0		0.01575							1	1	2		2
		ZC84.6	ZC84.6	O62504	Uncharacterized protein	162	0									0		0									0		0.01878						1		1	2		2

### Sheet: 6. OOPS-1-associated proteins
						Experiment I	Experiment II	Experiment III
	Protein	Sequence Name	Accession Number	Function	Molecular Weight (kDa)	Protein Coverage (%) Tandem affinity immunopurification from high-speed supernatant (320 mg protein), Taplin mass spec facility	Protein Coverage (%) Tandem affinity immunopurification from high-speed supernatant (160 mg protein), U of M mass spec facility	Protein Coverage (%) Tandem affinity immunopurification from high-speed supernatant (320 mg protein), U of M mass spec facility
	OOPS-1	C31H1.8	Q18343	Oocyte partner of SPE-11	60.49	0.308	0.455	0.331
	SPE-11	F48C1.7	P54217	Spermatocyte protein	35.13	0.324	0.548	0.371
	CUL-1	D2045.6	Q17389	Cullin	89.47	0.092	0.0679	0.0538
	GSP-3	W09C3.6	O02658	Serine/threonine-protein phosphatase PP1-gamma	34.57	0.148	0.118	0
	GSP-4	T03F1.5	P91420	Serine/threonine-protein phosphatase PP1-delta	34.57	0.148	0.118	0
	F22E12.3	F22E12.3	Q19740	Uncharacterized protein	28.56	0.135	0	0
	HPO-26	F46E10.11	Q9UAV9	Hypersensitive to POre-forming toxin	19.2	0	0	0.152
	PCH-2	F10B5.5	Q09535	Putative pachytene checkpoint protein	48	0	0	0.10377
	HPR-9	Y39A1A.23	Q95Q27	Cell cycle checkpoint protein	59.4	0	0	0.0825
	F38B2.3	F38B2.3	A0A4V0IKV9	CUB domain-containing protein	86.2	0	0	0.079
	C17G10.6	C17G10.6	H2KYU5	ShKT domain-containing protein	76.4	0	0	0.05856
	WVE-1	R06C1.3	Q9XVK6	WH2 domain-containing protein	51.1	0	0	0.05342
