## Supplemental File 3 for "A sperm–oocyte protein partnership required for egg activation in *Caenorhabditis* elegans"

### Sheet: Read me
Mutations identified by WGS
Location	Postion on the genome of identified variant
GENEID	WormBase Gene Identifier
symbol	Gene name
CDSLOC.start	Start of variant identified
CDSLOC.end	End of variant identifed
CDSLOC.width	Extent of identified variant
REF	Base at position in reference genome
ALT	Base at position in mutant genome
PROTEINLOC	Position of amino acid change in the encoded protein
REFAA	Amino acid encoded in the reference genome
VARAA	Amnio acid enccoded in mutant genome
Consequence	Consequence of mutation

### Sheet: Sequencing summary
Strain	Mutation	Comment	# of Reads	Yield (Mbases)	Fold genome coverage	Mean Quality Score	% Bases ≳30
N2		Wild-type C. elegans strain	28607696	8582	86	38.8	94.21
FX30168		Strain containing tmC18 balancer used in backcrossing	36936376	11081	111	38.82	94.23
DG5649		Parent spe-11(tn2094 tn2145 ts) strain	34179007	10254	103	38.95	94.87
DG5845	tn2189	spe-11(ts) suppressor	35317152	10595	106	38.81	94.23
DG5837	tn2191	spe-11(ts) suppressor	35258230	10577	106	38.78	94.07
DG5830	tn2198	spe-11(ts) suppressor	33064068	9919	99	38.78	94.08
DG5829	tn2201	spe-11(ts) suppressor	32575876	9773	98	38.87	94.51
DG5842	tn2202	spe-11(ts) suppressor	27799847	8340	83	38.68	93.66
DG5843	tn2205	spe-11(ts) suppressor	29791715	8938	89	38.74	93.92
DG5847	tn2210	spe-11(ts) suppressor	34025452	10208	102	38.85	94.41

### Sheet: DG5845_tn2189
Location	GENEID	symbol	CDSLOC.start	CDSLOC.end	CDSLOC.width	REF	ALT	PROTEINLOC	REFAA	VARAA	CONSEQUENCE
chrI:5124868_C/T	WBGene00003132	mat-1	1789	1789	1	C	T	597	A	T	nonsynonymous
chrI:7558664_C/T	WBGene00000496	chs-1	3341	3341	1	C	T	1114	A	V	nonsynonymous
chrI:10339886_C/T	WBGene00001337	ears-1	2576	2576	1	C	T	859	S	F	nonsynonymous
chrII:3106582_C/G	WBGene00021290	clec-122	518	518	1	C	G	173	A	G	nonsynonymous

### Sheet: DG5837_tn2191
location	GENEID	symbol	CDSLOC.start	CDSLOC.end	CDSLOC.width	REF	ALT	PROTEINLOC	REFAA	VARAA	CONSEQUENCE
chrI:7557711_G/A	WBGene00000496	chs-1	2479	2479	1	G	A	827	A	T	nonsynonymous
chrI:10888857_G/A	WBGene00003068	lrk-1	830	830	1	G	A	277	S	F	nonsynonymous
chrI:11119096_T/C	WBGene00001980	hmr-1	2627	2627	1	T	C	876	K	R	nonsynonymous

### Sheet: DG5830_tn2198
location	GENEID	symbol	CDSLOC.start	CDSLOC.end	CDSLOC.width	REF	ALT	PROTEINLOC	REFAA	VARAA	CONSEQUENCE
chrI:7558664_C/T	WBGene00000496	chs-1	3341	3341	1	C	T	1114	A	V	nonsynonymous
chrII:3106582_C/G	WBGene00021290	clec-122	518	518	1	C	G	173	A	G	nonsynonymous

### Sheet: DG5829_tn2201
location	GENEID	symbol	CDSLOC.start	CDSLOC.end	CDSLOC.width	REF	ALT	PROTEINLOC	REFAA	VARAA	CONSEQUENCE
chrI:4851657_C/T	WBGene00015303	rga-6	2732	2732	1	C	T	911	G	E	nonsynonymous
chrI:5256465_C/T	WBGene00015094	B0261.6	191	191	1	C	T	64	R	K	nonsynonymous
chrI:6067653_C/T	WBGene00016159	pigo-1	250	250	1	C	T	84	E	K	nonsynonymous
chrI:6475432_C/T	WBGene00019429	uad-2	1003	1003	1	C	T	335	P	S	nonsynonymous
chrI:7537865_C/T	WBGene00000938	dcp-66	1957	1957	1	C	T	653	A	T	nonsynonymous
chrI:7557237_C/T	WBGene00000496	chs-1	2005	2005	1	C	T	669	L	F	nonsynonymous
chrI:7997143_C/T	WBGene00008314	C54G4.4	2348	2348	1	C	T	783	G	D	nonsynonymous
chrI:9658847_T/C	WBGene00219796	C03D6.9	182	182	1	T	C	61	D	G	nonsynonymous
chrI:12012911_C/T	WBGene00000023	abt-5	767	767	1	C	T	256	T	I	nonsynonymous
chrI:12651825_C/T	WBGene00010420	mcrs-1	178	178	1	C	T	60	E	K	nonsynonymous
chrI:12864331_C/T	WBGene00012488	clec-105	499	499	1	C	T	167	D	N	nonsynonymous
chrII:3106582_C/G	WBGene00021290	clec-122	518	518	1	C	G	173	A	G	nonsynonymous
chrIII:7363379_T/G	WBGene00017270	numr-1	86	86	1	T	G	29	Y	S	nonsynonymous

### Sheet: DG5842_tn2202
location	GENEID	symbol	CDSLOC.start	CDSLOC.end	CDSLOC.width	REF	ALT	PROTEINLOC	REFAA	VARAA	CONSEQUENCE
chrI:4709738_G/A	WBGene00021113	gsp-3	583	583	1	G	A	195	P	S	nonsynonymous
chrI:5745439_G/A	WBGene00044305	rad-8	1021	1021	1	G	A	341	G	R	nonsynonymous
chrI:7348984_G/A	WBGene00009919	kbrl-1	121	121	1	G	A	41	V	M	nonsynonymous
chrI:10028361_C/T	WBGene00003803	rae-1	811	811	1	C	T	271	L	F	nonsynonymous
chrI:10411907_C/T	WBGene00003847	blmp-1	1445	1445	1	C	T	482	S	L	nonsynonymous
chrI:12783805_G/A	WBGene00023459		295	295	1	G	A	99	V	I	nonsynonymous
chrI:13344733_G/A	WBGene00012732	wac-1.2	175	175	1	G	A	59	A	T	nonsynonymous
chrI:14006744_G/A	WBGene00013509	Y71A12B.12	1162	1162	1	G	A	388	A	T	nonsynonymous
chrI:14255969_G/A	WBGene00010578	K04H8.3	286	286	1	G	A	96	A	T	nonsynonymous
chrIV:3745868_C/T	WBGene00021369	siah-1	628	628	1	C	T	210	R	C	nonsynonymous
chrIV:5057389_C/T	WBGene00015630	C09B9.7	2794	2794	1	C	T	932	D	N	nonsynonymous
chrIV:5357404_C/T	WBGene00018319	hda-6	2413	2413	1	C	T	805	G	R	nonsynonymous

### Sheet: DG5843_tn2205
location	GENEID	symbol	CDSLOC.start	CDSLOC.end	CDSLOC.width	REF	ALT	PROTEINLOC	REFAA	VARAA	CONSEQUENCE
chrI:9268089_C/T	WBGene00008779	F14B4.1	1166	1166	1	C	T	389	R	K	nonsynonymous
chrII:10883709_G/A	WBGene00009701	egg-3	589	589	1	G	A	197	P	S	nonsynonymous
chrIII:7363379_T/G	WBGene00017270	numr-1	86	86	1	T	G	29	Y	S	nonsynonymous
chrV:9988475_C/T	WBGene00004323	rde-1	2707	2707	1	C	T	903	V	M	nonsynonymous

### Sheet: DG5847_tn2210
location	GENEID	symbol	CDSLOC.start	CDSLOC.end	CDSLOC.width	REF	ALT	PROTEINLOC	REFAA	VARAA	CONSEQUENCE
chrI:7558664_C/T	WBGene00000496	chs-1	3341	3341	1	C	T	1114	A	V	nonsynonymous
chrI:8292714_C/T	WBGene00003788	npp-2	829	829	1	C	T	277	G	R	nonsynonymous
chrI:8953811_C/T	WBGene00009962	F53B6.7	547	547	1	C	T	183	P	S	nonsynonymous
chrI:12623038_C/T	WBGene00011582	ntr-1	1094	1094	1	C	T	365	S	L	nonsynonymous
chrII:3106582_C/G	WBGene00021290	clec-122	518	518	1	C	G	173	A	G	nonsynonymous
chrIII:7363379_T/G	WBGene00017270	numr-1	86	86	1	T	G	29	Y	S	nonsynonymous
chrIII:9101256_C/T	WBGene00013978	ZK507.1	3	3	1	C	T	1	M	I	nonsynonymous
chrIV:7727310_G/A	WBGene00016845	C50F7.5	592	592	1	G	A	198	V	M	nonsynonymous
chrX:3576641_G/A	WBGene00000515	ckc-1	28	28	1	G	A	10	D	N	nonsynonymous
